# A Systematic Review of the Distribution and Prevalence of Viruses Detected in the *Peromyscus maniculatus* Species Complex (Rodentia: Cricetidae)

**DOI:** 10.1101/2024.07.04.602117

**Authors:** Ally Finkbeiner, Ahmad Khatib, Nathan Upham, Beckett Sterner

## Abstract

The North American Deermouse, *Peromyscus maniculatus*, is one of the most widespread and abundant mammals on the continent. It is of public health interest as a known host of several viruses that are transmissible to humans and can cause illness, including the acute respiratory disease Hantavirus pulmonary syndrome (HPS). However, recent taxonomic studies indicate that *P. maniculatus* is a complex of multiple species, raising questions about how to identify and interpret three decades of hantavirus monitoring data. We conducted a systematic review investigating the prevalence and spatial distribution of viral taxa detected in wild populations allocated to *P. maniculatus*. From the 49 relevant studies published from 2000 to 2022, we extracted and analyzed spatial occurrence data to calculate weighted populational prevalences for hantaviruses. We found that detection efforts have been concentrated in the Western United States and Mexico with a focus on the spread of Sin Nombre virus (*Orthohantavirus sinnombreense*), the primary causative agent of HPS. There are significant gaps in the existing literature both geographically and in regard to the types of viruses being sampled. These results are significantly impacted by a recent taxonomic split of *P. maniculatus* into four species, and we were able to update 94% of hantavirus observations to reflect this change. Investigating the uncertain, and likely multiple, phylogenetic histories of these viral hosts should be a key emphasis of future modeling efforts.

**Author Summary:** Understanding the interactions of viruses with mammal hosts is critical for monitoring disease spread and identifying species or geographic areas at high risk for future zoonotic disease outbreaks. However, much of the data scientists have collected about viruses in mammals remains fragmented in published literature and is not available in an up-to-date, standardized format online. We conducted a systematic review of virus observations in one of the most abundant, widespread group of rodent species in North America, the *Peromyscus maniculatus* (North American Deermouse) species complex. We extracted and analyzed the spatial distribution of 62,421 observations reporting the results of tests for viruses in the Hantaviridae, Arenaviridae, and Flaviviridae families. We find that conclusions about reservoir host status may be impacted by recent taxonomic proposals that split *P. maniculatus* into four distinct species, and we show how the taxonomic identifications of 94% of the reported observations can be updated using expert-generated maps of the ranges for the proposed new species. We also highlight the uneven geographic sampling of viruses in the rodent populations and major gaps that remain in our knowledge.
