## Supplementary Table S2 for "A Systematic Review of the Distribution and Prevalence of Viruses Detected in the *Peromyscus maniculatus* Species Complex (Rodentia: Cricetidae)"

### Sheet: Table S2
Supplemental Table S2. Summary results of studies
Reference	Country	State/Province	County	Sampling effort	Seroprevalence	Serological method	Reported Virus	Antigen Target	Method Citation
Amman, B. R., Manangan, A. P., Flietstra, T. D., Calisher, C. H., Carroll, D. S., Wagoner, K. D., & Mills, J. N. (2013). Association between movement and Sin Nombre virus (Bunyaviridae: Hantavirus) infection in North American deermice (Peromyscus maniculatus) in Colorado. Journal of Wildlife Diseases, 49(1), 132-142.	United States	Colorado	La Plata County	2045	0.2073	ELISA	Sin Nombre virus	Nucleocapsid protein	Feldmann, Heinz et al. “Utilization of Autopsy RNA for the Synthesis of the Nucleocapsid Antigen of a Newly Recognized Virus Associated with Hantavirus Pulmonary Syndrome.” Virus Research 30(3) 1993: 351–67. DOI: 10.1016/0168-1702(93)90101-R.
			Mesa County	1070	0.1056
Bagamian, K. H., Towner, J. S., Kuenzi, A. J., Douglass, R. J., Rollin, P. E., Waller, L. A., & Mills, J. N. (2012). Transmission ecology of Sin Nombre hantavirus in naturally infected North American deermouse populations in outdoor enclosures. PLoS One, 7(10), e47731.	United States	Montana	Silver Bow County	80	0.2625	RT-PCR	Sin Nombre virus	M and S segments	Bagamian, Karoun H., et al. “Population Density and Seasonality Effects on Sin Nombre Virus Transmission in North American Deermice (Peromyscus Maniculatus) in Outdoor Enclosures.” PLoS ONE 7(6) 2012: e37254. DOI: 10.1371/journal.pone.0037254.
Bagamian, K. H., Towner, J. S., Mills, J. N., & Kuenzi, A. J. (2013). Increased detection of Sin Nombre hantavirus RNA in antibody-positive deer mice from Montana, USA: evidence of male bias in RNA viremia. Viruses, 5(9), 2320-2328.	United States	Montana	Cascade County	25	0.8	RT-PCR	Sin Nombre virus	M and S segments	Bagamian 2012
			Silver Bow County	12	1
			Lake County	41	0.6829
Bennett, S. G., Milazzo, M. L., Webb, J. P., & Fulhorst, C. F. (2000). Arenavirus antibody in rodents indigenous to coastal southern California. The American journal of tropical medicine and hygiene, 62(5), 626-630.	United States	California	Los Angeles County	12	0.25	ELISA	Whitewater Arroyo and Amapari virus	Lysate of Vero E6 cells infected by AMA virus strain BeAn 70563 or WWA virus strain AV 9310135	Childs, James E., et al. “Serologic and Genetic Identification of Peromyscus Maniculatus as the Primary Rodent Reservoir for a New Hantavirus in the Southwestern United States.” The Journal of Infectious Diseases 169(6) 1994: 1271–80.
			Orange County	278	0.0863
			San Diego County	63	0.0476
Berl, J. L., Kuenzi, A. J., Flaherty, E. A., & Swihart, R. K. (2018). Interspecific comparison of hantavirus prevalence in Peromyscus populations from a fragmented agro-ecosystem in Indiana, USA. Journal of wildlife diseases, 54(1), 147-150.	United States	Indiana	Marion County	133	0.2105	ELISA	Hantaviridae	Nucleocapsid protein	Schountz, Tony, et al. “Rapid Field Immunoassay for Detecting Antibody to Sin Nombre Virus in Deer Mice.” Emerging Infectious Diseases 13 (10) 2007: 1604–7.DOI: 10.3201/eid1310.070383.
Biggs, J. R., Bennett, K. D., Torrez-Martinez, N., & Hjelle, B. L. (2000). Sin nombre virus antibody prevalence in rodents of north-central New Mexico. The Southwestern Naturalist, 61-66.	United States	New Mexico	Los Alamos County	242	0.0413	ELISA	Sin Nombre virus	Lysate of Vero E6 cells infected by Prospect Hill Virus strain PHV1	Childs 1994
Boone, J. D., McGwire, K. C., Otteson, E. W., DeBaca, R. S., Kuhn, E. A., & St Jeor, S. C. (2002). Infection dynamics of Sin Nombre virus after a widespread decline in host populations. The American journal of tropical medicine and hygiene, 67(3), 310-318.	United States	Nevada	Lyon County	3545	0.176	ELISA	Sin Nombre virus	Nucleocapsid protein	Feldmann 1993
			Mineral County
		California	Mono County
Burns, J. E., Metzger, M. E., Messenger, S., Fritz, C. L., Vilcins, I. M. E., Enge, B., ... & Hu, R. (2018). Novel focus of Sin Nombre virus in Peromyscus eremicus mice, Death Valley National Park, California, USA. Emerging Infectious Diseases, 24(6), 1112.	United States	California	Inyo County	5	60%a	ELISA	Sin Nombre virus	M segment	Ksiazek TG, et al. Identification of a new North American hantavirus that causes acute pulmonary insufficiency. Am J Trop Med Hyg. 52 1995:117–23. DOI: 10.4269/ajtmh.1995.52.117.
						RT-PCR
Cajimat, M. N., Milazzo, M. L., Mauldin, M. R., Bradley, R. D., & Fulhorst, C. F. (2013). Diversity among Tacaribe serocomplex viruses (Family Arenaviridae) associated with the southern plains woodrat (Neotoma micropus). Virus research, 178(2), 486-494.	United States	Texas	Motley County	2	0	IFAT	Arenaviridae	Hyperimmune mouse ascitic fluid raised against WWAV strain AV 9310135	Fulhorst, Charles F., et al. “Isolation and Characterization of Whitewater Arroyo Virus, a Novel North American Arenavirus.” Virology 224(1) 1996: 114–20. DOI: 10.1006/viro.1996.0512.
			Dickens County	1	0
			Ward County	4	0
		New Mexico	Otero County	10	0
Calisher, C. H., Mills, J. N., Sweeney, W. P., Choate, J. R., Sharp, D. E., Canestorp, K. M., & Beaty, B. J. (2001). Do unusual site-specific population dynamics of rodent reservoirs provide clues to the natural history of hantaviruses?. Journal of Wildlife Diseases, 37(2), 280-288.	United States	Colorado	Las Animas County	909	0.1375	ELISA	Sin Nombre virus	Nucleocapsid protein	Feldmann 1993
Calisher, C. H., Root, J. J., Mills, J. N., & Beaty, B. J. (2002). Assessment of ecologic and biologic factors leading to hantavirus pulmonary syndrome, Colorado, USA. Croatian Medical Journal, 43(3), 330-337.	United States	Colorado	La Plata County	968	0.1952	ELISA	Sin Nombre virus	Nucleocapsid protein	Feldmann 1993
			Mesa County	678	0.1106
Calisher, C.H., et al., “Epizootiology of Sin Nombre and El Moro Canyon Hantaviruses, Southeastern Colorado, 1995-2000,” Journal of Wildlife Diseases 41, no. 1 (2005): 1–11.	United States	Colorado	Las Animas County	754	0.0252	ELISA	Sin Nombre virus	Nucleocapsid protein	Feldmann 1993
Calisher, C. H., Wagoner, K. D., Amman, B. R., Root, J. J., Douglass, R. J., Kuenzi, A. J., ... & Mills, J. N. (2007). Demographic factors associated with prevalence of antibody to Sin Nombre virus in deer mice in the western United States. Journal of Wildlife Diseases, 43(1), 1-11.	United States	Colorado	La Plata County	1611	0.1943	ELISA	Sin Nombre virus	Nucleocapsid protein	Feldmann 1993
			Mesa County	916	0.0862
			Las Animas County	771	0.0337
		New Mexico	McKinley County	1182	0.0922
		Montana	Cascade County	1923	0.0603
			Phillips County	752	0.0479
			Glacier County	757	0.1268
			Powell County	685	0.0964
			Lake County	1890	0.2497
		Arizona	Coconino County	904	0.2146
Carver, S., Kuenzi, A., Bagamian, K. H., Mills, J. N., Rollin, P. E., Zanto, S. N., & Douglass, R. (2011). A temporal dilution effect: hantavirus infection in deer mice and the intermittent presence of voles in Montana. Oecologia, 166, 713-721.	United States	Montana	Cascade County	3700	0.0651	ELISA	Hantaviridae	Nucleocapsid protein	Feldmann 1993; Mills, James N., et al. “Patterns of Association with Host and Habitat: Antibody Reactive with Sin Nombre Virus in Small Mammals in the Major Biotic Communities of the Southwestern United States.” The American Journal of Tropical Medicine and Hygiene 56(3) 1997: 273–84. DOI: 10.4269/ajtmh.1997.56.273.
Carver, S., Trueax, J. T., Douglass, R., & Kuenzi, A. (2011). Delayed density-dependent prevalence of Sin Nombre virus infection in deer mice (Peromyscus maniculatus) in central and western Montana. Journal of Wildlife Diseases, 47(1), 56-63.	United States	Montana	Cascade County	9599	0.0817	ELISA	Hantaviridae	Nucleocapsid protein	Feldmann 1993
			Valley County		0.055
			Glacier County		0.1067
			Granite County		0.1517
			Lake County		0.2067
			Beaverhead County		0
Clay, C. A., Lehmer, E. M., St. Jeor, S., & Dearing, M. D. (2009). Testing mechanisms of the dilution effect: deer mice encounter rates, Sin Nombre virus prevalence and species diversity. EcoHealth, 6, 250-259.	United States	Utah	Juab County	310	0.1935	ELISA	Sin Nombre virus	Nucleocapsid protein	Borucki, Monica K., et al. “Role of Maternal Antibody in Natural Infection of Peromyscus Maniculatus with Sin Nombre Virus.” Journal of Virology 74(5) 2000: 2426–29. DOI: 10.1128/JVI.74.5.2426-2429.2000.
Danforth, M. E., Messenger, S., Buttke, D., Weinburke, M., Carroll, G., Hacker, G., ... & Novak, M. (2020). Long-term rodent surveillance after outbreak of hantavirus infection, Yosemite National Park, California, USA, 2012. Emerging Infectious Diseases, 26(3), 560.	United States	California	Tolumne County	179	0.1452	ELISA	Sin Nombre virus	Lysate of Vero E6 cells infected by Prospect Hill Virus strain PHV1	Childs 1994
			Mariposa County	154	0.0454
Deardorff, E. R., Nofchissey, R. A., Cook, J. A., Hope, A. G., Tsvetkova, A., Talbot, S. L., & Ebel, G. D. (2013). Powassan virus in mammals, Alaska and New Mexico, USA, and Russia, 2004–2007. Emerging Infectious Diseases, 19(12), 2012.	United States	New Mexico		33	0.0645	Strip Immunoblot Assay	Powassan virus	Deer Tick Virus envelope glycoprotein	Same publication
Dearing, M. D., Previtali, M. A., Jones, J. D., Ely, P. W., & Wood, B. A. (2009). Seasonal variation in Sin Nombre virus infections in deer mice: preliminary results. Journal of Wildlife Diseases, 45(2), 430-436.	United States	Utah	Juab County	912	0.1711	ELISA	Sin Nombre virus	Nucleocapsid protein	Feldmann 1993
Dizney, L., Jones, P. D., & Ruedas, L. A. (2010). Natural history of Sin Nombre virus infection in deer mice in urban parks in Oregon. Journal of Wildlife Diseases, 46(2), 433-441.	United States	Oregon	Multnomah County	3175	0.0447	ELISA	Sin Nombre virus	Nucleocapsid protein	Feldmann 1993
Dizney, L., & Dearing, M. D. (2013). The role of behavioural heterogeneity on infection patterns: implications for pathogen transmission. Animal Behaviour, 86(5), 911-916.	United States	Utah	Juab County	63	0.3016	ELISA	Sin Nombre virus	Nucleocapsid protein	Feldmann 1993
Dizney, L., & Dearing, M. D. (2016). Behavioural differences: a link between biodiversity and pathogen transmission. Animal behaviour, 111, 341-347.	United States	Utah	Juab County	155	0.2452	ELISA	Sin Nombre virus	Nucleocapsid protein	Feldmann 1993
Douglass, R. J., Wilson, T., Semmens, W. J., Zanto, S. N., Bond, C. W., Van Horn, R. C., & Mills, J. N. (2001). Longitudinal studies of Sin Nombre virus in deer mouse-dominated ecosystems of Montana. The American journal of tropical medicine and hygiene, 65(1), 33-41.	United States	Montana¹		6003	0.1578	ELISA	Sin Nombre virus	Nucleocapsid protein OR lysate of PHV1-infected cells	Childs 1994; Feldmann 1993
Douglass, Richard J., Amy J. Kuenzi, Courtney Y. Williams, Samuel J. Douglass, and James N. Mills. (2003). “Removing Deer Mice from Buildings and the Risk for Human Exposure to Sin Nombre Virus.” Emerging Infectious Diseases 9(3): 390–92.	United States	Montana		NA	0.39	Unknown Antibody Test	Sin Nombre virus	NA	NA
Goodfellow, S. M., Nofchissey, R. A., Schwalm, K. C., Cook, J. A., Dunnum, J. L., Guo, Y., ... & Bradfute, S. B. (2021). Tracing transmission of sin nombre virus and discovery of infection in multiple rodent species. Journal of virology, 95(23), e01534-21.	United States	New Mexico	Rio Arriba County	41	0.4146	RT-qPCR	Sin Nombre virus	S segment	Botten, J, et al. "Experimental infection model for Sin Nombre hantavi- rus in the deer mouse (Peromyscus maniculatus). "Proc Natl Acad Sci. 97 2000:10578–10583. DOI: 10.1073/pnas.180197197.			A plasmid carrying Sin Nombre virus N was generated by GenScript using the N gene from the S segment sequence in a pFastBac1 backbone and was used for the RT-qPCR standard curve.
Goodfellow, S. M., Nofchissey, R. A., Ye, C., Dunnum, J. L., Cook, J. A., & Bradfute, S. B. (2022). Use of a Novel Detection Tool to Survey Orthohantaviruses in Wild-Caught Rodent Populations. Viruses, 14(4), 682.	United States	New Mexico	Cibola County	28	0.4643	RT-qPCR	Hantaviridae	S segment	Same publication
Kjemtrup, A. M., Messenger, S., Meza, A. M., Feiszli, T., Yoshimizu, M. H., Padgett, K., & Singh, S. (2019). New exposure location for hantavirus pulmonary syndrome case, California, USA, 2018. Emerging Infectious Diseases, 25(10), 1962.	United States	California	Santa Cruz County	23	0.278	ELISA	Sin Nombre virus	Not Available	California Department of Public Health Vector- Borne Disease Section
Kuenzi, A. J., Douglass, R. J., & Bond, C. W. (2000). Sin nombre virus in deer mice captured inside homes, southwestern Montana. Emerging Infectious Diseases, 6(4), 386.	United States	Montana	Silver Bow County	35	0.2	ELISA	Sin Nombre virus	Nucleocapsid protein	Feldmann 1993
Kuenzi, A. J., Douglass, R. J., White, D., Bond, C. W., & Mills, J. N. (2001). Antibody to sin nombre virus in rodents associated with peridomestic habitats in west central Montana. The American journal of tropical medicine and hygiene, 64(3), 137-146.	United States	Montana	Silver Bow County	1725	0.2464	ELISA	Sin Nombre virus	Nucleocapsid protein	Feldmann 1993
			Cascade County	331	0.1964
Lehmer, E. M., Clay, C. A., Wilson, E., St. Jeor, S., & Dearing, M. D. (2007). Differential resource allocation in deer mice exposed to Sin Nombre virus. Physiological and Biochemical Zoology, 80(5), 514-521.	United States	Utah	Juab County	112	0.3214	ELISA	Sin Nombre virus	Nucleocapsid protein	Same publication
Lehmer, E. M., Clay, C. A., Pearce-Duvet, J., St. Jeor, S., & Dearing, M. D. (2008). Differential regulation of pathogens: the role of habitat disturbance in predicting prevalence of Sin Nombre virus. Oecologia, 155(3), 429-439.	United States	Utah	Juab County	998	0.1483	ELISA	Sin Nombre virus	Nucleocapsid protein	Feldmann 1993; Otteson, E. W.,et al. “Occurrence of Hantavirus within the Rodent Population of Northeastern California and Nevada.” The American Journal of Tropical Medicine and Hygiene 54(2) 1996: 127–33. DOI: 10.4269/ajtmh.1996.54.127.
			Utah County	152	0.0987
Lehmer, E. M., Jones, J. D., Bego, M. G., Varner, J. M., Jeor, S. S., Clay, C. A., & Dearing, M. D. (2010). Long-term patterns of immune investment by wild deer mice infected with Sin Nombre virus. Physiological and Biochemical Zoology, 83(5), 847-857.	United States	Utah	Juab County	633	0.0648	ELISA	Sin Nombre virus	Nucleocapsid protein	Otteson 1996; Feldmann 1993
Lehmer, E. M., Lavengood, K., Miller, M., Rodgers, J., & Fenster, S. D. (2018). Evaluating the impacts of coinfection on immune system function of the deer mouse (Peromyscus maniculatus) using Sin Nombre virus and Bartonella as model pathogen systems. Journal of wildlife diseases, 54(1), 66-75.	United States	Colorado	La Plata County	138	0.2899	ELISA	Sin Nombre virus	Nucleocapsid protein	Otteson 1996; Feldmann 1993
Lindsay, L. R., Drebot, M. A., Weiss, E., & Artsob, H. (2001). Hantavirus pulmonary syndrome in Manitoba. Canadian Journal of Infectious Diseases and Medical Microbiology, 12, 169-173.	Canada	Manitoba		311	0.1222	ELISA	Sin Nombre virus	Nucleocapsid protein	Same publication
Lonner, B. N., Douglass, R. J., Kuenzi, A. J., & Hughes, K. (2008). Seroprevalence against Sin Nombre virus in resident and dispersing deer mice. Vector-Borne and Zoonotic Diseases, 8(4), 433-442.	United States	Montana	Cascade County	372	0.121	ELISA	Sin Nombre virus	Nucleocapsid protein	Feldmann 1993
			Lake County	1375	0.1004
Milazzo, M. L., Barragán-Gomez, A., Hanson, J. D., Estrada-Franco, J. G., Arellano, E., González-Cózatl, F. X., ... & Fulhorst, C. F. (2010). Antibodies to Tacaribe serocomplex viruses (family Arenaviridae, genus Arenavirus) in cricetid rodents from New Mexico, Texas, and Mexico. Vector-Borne and Zoonotic Diseases, 10(6), 629-637.	United States	Texas	Ward County	22	0.2727	ELISA	Whitewater Arroyo Virus and Amapari virus	Lysate of Vero E6 cells infected by AMAV strain BeAn 70563; Lysate of Vero E6 cells infected by WWAV strain AV 9310135	Same publication
			Lubbock County	118	0.0339
			High Plains counties	20	0
			Mountains and Basins counties	14	0
			Central Plains counties	18	0
		New Mexico	Otero County	26	0
	Mexico	Nuevo Leon		44	0.25
		Veracruz		10	0.2
		San Luis Potosi		16	0
		Tlaxcala		2	0
Núñez, Jonathan J., Curtis L. Fritz, Barbara Knust, Danielle Buttke, Barryett Enge, Mark G. Novak, Vicki Kramer, et al. (2014). “Hantavirus Infections among Overnight Visitors to Yosemite National Park, California, USA, 2012.” Emerging Infectious Diseases 20(3): 386–93.	United States	California	Mariposa County	83	0.1205	ELISA	Sin Nombre virus	Nucleocapsid protein	Ksiazek 1995
			Tuolumne County	39	0.0512
Orrock, J. L., Connolly, B. M., Guiden, P. W., Chandler, J. L., Bron, G. M., Drost, C. A., & Garcelon, D. K. (2021). Sin Nombre virus prevalence from 2014–2017 in wild deer mice, Peromyscus maniculatus, on five of the California Channel Islands. Zoonoses and Public Health, 68(7), 849-853.	United States	California	Ventura County	713	0	ELISA	Sin Nombre virus	Nucleocapsid protein	Schountz 2007
			Santa Barbara County	442	0
			Los Angeles County	455	0
Pearce-Duvet, J. M., St. Jeor, S. C., Boone, J. D., & Dearing, M. D. (2006). Changes in Sin Nombre virus antibody prevalence in deer mice across seasons: the interaction between habitat, sex, and infection in deer mice. Journal of Wildlife Diseases, 42(4), 819-824.	United States	Utah	Juab County	764	0.1021	ELISA	Sin Nombre virus	Nucleocapsid protein	Otteson 1996
Previtali, M. A., Lehmer, E. M., Pearce-Duvet, J. M., Jones, J. D., Clay, C. A., Wood, B. A., ... & Dearing, M. D. (2010). Roles of human disturbance, precipitation, and a pathogen on the survival and reproductive probabilities of deer mice. Ecology, 91(2), 582-592.	United States	Utah	Juab County	3790	0.1678	ELISA	Sin Nombre virus	Nucleocapsid protein	Otteson 1996; Feldmann 1993
			Utah County
Richardson, K., Carver, S., Douglass, R., & Kuenzi, A. (2011). Effect of Rock Cover on Small Mammal Abundance in a Montana Grassland. Intermountain journal of sciences: IJS, 17(1-4), 20.	United States	Montana	Cascade County	253	0.0553	ELISA	Sin Nombre virus	Nucleocapsid protein	Feldmann 1993
Root, J. J., Black IV, W. C., Calisher, C. H., Wilson, K. R., Mackie, R. S., Schountz, T., ... & Beaty, B. J. (2003). Analyses of gene flow among populations of deer mice (Peromyscus maniculatus) at sites near hantavirus pulmonary syndrome case-patient residences. Journal of Wildlife Diseases, 39(2), 287-298.	United States	Colorado	Delta County	114	0.1316	ELISA	Sin Nombre virus	Nucleocapsid protein	Feldmann 1993
			Mesa County	107	0.0748
Safronetz, D., Lindsay, R., Dibernardo, A., Hjelle, B., Xiao, R., Artsob, H., & Drebot, M. A. (2005). A preliminary study of the patterns of Sin Nombre viral infection and shedding in naturally infected deer mice (Peromyscus maniculatus). Vector-Borne & Zoonotic Diseases, 5(2), 127-132.	Canada	Manitoba		122	0.1721	ELISA	Sin Nombre virus	Nucleocapsid protein	Lindsay, L Robbin, et al. “Hantavirus Pulmonary Syndrome in Manitoba.” Canadian Journal of Infectious Diseases 12(3) 2001: 169–73. DOI: 10.1155/2001/425260.
Safronetz, D., Drebot, M. A., Artsob, H., Cote, T., Makowski, K., & Lindsay, L. R. (2008). Sin Nombre virus shedding patterns in naturally infected deer mice (Peromyscus maniculatus) in relation to duration of infection. Vector-borne and zoonotic diseases, 8(1), 97-100.	Canada	Manitoba		388	22.16%b	ELISA	Sin Nombre virus	Nucleocapsid protein	Lindsay 2001
Schountz, T., Calisher, C. H., Richens, T. R., Rich, A. A., Doty, J. B., Hughes, M. T., & Beaty, B. J. (2007). Rapid field immunoassay for detecting antibody to Sin Nombre virus in deer mice. Emerging infectious diseases, 13(10), 1604.	United States	Colorado	La Plata County	222	0.1712	ELISA	Sin Nombre virus	Nucleocapsid protein	Modified from: Lee BH, et al. Detection of antibody for the serodiagnosis of hantavirus in- fection in different rodent species. Arch Virol. 148, 2003:1885–97.
Sinclair, J. R., Carroll, D. S., Montgomery, J. M., Pavlin, B., McCombs, K., Mills, J. N., ... & Rooney, J. A. (2007). Two cases of hantavirus pulmonary syndrome in Randolph County, West Virginia: a coincidence of time and place?. The American journal of tropical medicine and hygiene, 76(3), 438-442.	United States	West Virginia	Randolph County	15	6.67%c	ELISA	Sin Nombre virus	Nucleocapsid protein	CDC Special Pathogens Branch laboratory
Suzán, G., Ceballos, G., Mills, J., Ksiazek, T. G., & Yates, T. (2001). Serologic evidence of hantavirus infection in sigmodontine rodents in Mexico. Journal of Wildlife Diseases, 37(2), 391-393.	Mexico	Mexico City		9	0.1111	ELISA	Sin Nombre virus	Nucleocapsid protein	Feldmann 1993
		Jalisco
Torres-Pérez, Fernando, Linda Wilson, Sharon K. Collinge, Heath Harmon, Chris Ray, Rafael A. Medina, and Brian Hjelle. (2010). “Sin Nombre Virus Infection in Field Workers, Colorado, USA.” Emerging Infectious Diseases 16, no. 2 (February 2010): 308–10.	United States	Colorado2		1491	0.1254	Strip immunoblot assay	Sin Nombre virus	Nucleocapsid protein	Yee J, Wortman IA, Nofchissey RA, Goade D, Bennett SG, Webb JP, et al. Rapid and simple method for screening wild rodents for antibodies to Sin Nombre hantavirus. J Wildl Dis. 2003;39:271–7.
Williamson, B. N., Meade-White, K., Boardman, K., Schulz, J. E., Telford, C. T., Figueroa Acosta, D. M., ... & Feldmann, H. (2021). Continuing Orthohantavirus Circulation in Deer Mice in Western Montana. Viruses, 13(6), 1006.	United States	Montana	Ravalli County	299	0.1037	ELISA	Sin Nombre virus	Nucleocapsid protein	Schountz 2007
						RT-qPCR		S segment	Same publication
			TOTAL:	62421
ELISA: Enzyme-Linked Immunosorbent Assay. IFAT: Indirect Fluorescent Antibody Test. RT-qPCR: Reverse Transcription-Quantitative Polymerase Chain Reaction.
1. Counties sampled: Valley, Glacier, Cascade, Powell, Lake, Beaverhead
2. Counties sampled: Boulder, Broomfield, Jefferson
a. Four rodents were tested by both antibody and RT-PCR methods, while one rodent was only antibody tested (negative).
b. 51 of 108 antibody positive rodents also tested postive using RT-PCR method published in Drebot et al. 2001.
c. The one positive antibody test was verified using RT-PCR on S segment
