## Supplementary Table S4 for "A Systematic Review of the Distribution and Prevalence of Viruses Detected in the *Peromyscus maniculatus* Species Complex (Rodentia: Cricetidae)"

### Sheet: Study Summary
Paper ID	Study Name	Sampling Years	Sampling End Year	Total Sampling Effort	States	Counties	Virus species	Prevalences	Sampling effort by county
R852	Amman2013	1994/2006	2006	3115	Colorado	La Plata County, CO | Mesa County, CO	Sin Nombre virus	20.73% | 10.56%	2,045 | 1,070
R322	Bagamanian2012	2008	2008	80	Montana	Silver Bow County, MT	Sin Nombre virus	0.2625
R922	Bagamian2013	2007/2012	2012	78	Montana	Cascade County, MT | Silver Bow County, MT | Lake County, MT	Sin Nombre virus	80% | 100% | 68.29%	25 | 12 | 41
R233	Bennett2000	1995/2000	2000	353	California	Los Angeles County, CA | Orange County, CA | San Diego County, CA	Whitewater Arroyo virus | Amapari virus	25% | 8.63% | 4.76%	12 | 278 | 63
R285	Berl2018	2015/2016	2016	133	Indiana	Marion County, IN	Hantavirus	0.2105
R324	Biggs2000	1993/1998	1998	242	New Mexico	Los Alamos County, NM	Sin Nombre virus	0.0413
R741	Boone2002	1995/1998	1998	3545	Nevada | California	Lyon County, NV | Mineral County, NV | Mono County, CA	Sin Nombre virus	0.176
R070	Burns2018	2010/2011	2011	5	California	Inyo County, CA	Sin Nombre virus	0.6
R005	Cajimat2013	1998/2009	2009	17	Texas | New Mexico	Otero County, NM | Motley County, TX | Dickens County, TX | Ward County, TX	Arenaviridae	0% | 0% | 0% | 0%	10 | 2 | 1 | 4
R499	Calisher2001	1995/1997	1997	909	Colorado	Las Animas County, CO	Sin Nombre virus	0.1375
R642	Calisher2002	1994/2001	2001	1646	Colorado	La Plata County, CO | Mesa County, CO	Sin Nombre virus	19.52% | 11.06%	968 | 678
R200	Calisher2005	1995/2000	2000	754	Colorado	Las Animas County, CO	Sin Nombre virus	0.0252
R908	Calisher2007	1994/2004	2004	11391	Colorado | New Mexico | Montana | Arizona	La Plata County, CO | Mesa County, CO | Las Animas County, CO | McKinley County, NM | Cascade County, MT | Phillips County, MT | Glacier County, MT | Powell County, MT | Lake County, MT | Coconino County, AZ	Sin Nombre virus	19.43% | 8.62% | 3.37% | 9.22% | 6.03% | 4.79% | 12.68% | 9.64% | 24.97% | 21.46%	1611 | 916 | 771 | 1182 | 1923 | 752 | 757 | 685 | 1890 | 904
R810	Carver2011	1994/2008	2008	9599	Montana	Cascade County, MT | Valley County, MT | Glacier County, MT | Granite County, MT | Lake County, MT | Beaverhead County, MT	Hantaviridae	8.17% | 5.50% | 10.67% | 15.17% | 20.67% | 0%
R923	Carver2011	1994/2008	2008	3700	Montana	Cascade County, MT	Hantaviridae	0.0651
R898	Clay2009	2005	2005	310	Utah	Juab County, UT	Sin Nombre virus	0.1935
R069	Danforth2020	2013/2018	2018	333	California	Mariposa County, CA	Sin Nombre virus	0.099
R016	Deardorff2013	2005/2007	2007	33	New Mexico	Taos County, NM | Colfax County, NM | Los Alamos County, NM | Sandoval County, NM | Santa Fe County, NM | San Miguel County, NM | Mora County, NM | Bernalillo County, NM | Torrance County, NM | Valencia County, NM | Gaudalupe County, NM	Powassan virus	0.0645
R773	Dearing2009	2006	2006	912	Utah	Juab County, UT	Sin Nombre virus	0.1711
R788	Dizney2010	2002/2005	2005	3175	Oregon	Multnomah County, OR	Sin Nombre virus	0.0447
R083	Dizney2013	2009/2010	2010	63	Utah	Juab County, UT	Sin Nombre virus	0.3016
R082	Dizney2016	2010/2011	2011	155	Utah	Juab County, UT	Sin Nombre virus	0.2452
R780	Douglass2001	1994/1999	1999	6003	Montana	Valley County, MT | Glacier County, MT | Cascade County, MT | Powell County, MT | Lake County, MT | Beaverhead County, MT	Sin Nombre virus	0.1578
R850	Goodfellow2021	2020	2020	41	New Mexico	Rio Arriba County, NM	Sin Nombre virus	0.4146
R921	Goodfellow2022	2019/2020	2020	28	New Mexico	Cibola County, NM	Hantaviridae	0.4643
R125	Kjemtrup2019	2018	2018	23	California	Santa Cruz County, CA	Sin Nombre virus	0.278
R878	Kuenzi2000	1994/1999	1999	35	Montana	Silver Bow County, MT	Sin Nombre virus	0.2
R742	Kuenzi2001	1996/1999	1999	2056	Montana	Silver Bow County, MT | Cascade County, MT	Sin Nombre virus	24.64% | 19.64%	1725 | 331
R701	Lehmer2007	2004	2004	112	Utah	Juab County, UT	Sin Nombre virus	0.3214
R688	Lehmer2008	2003/2004	2004	1150	Utah	Juab County, UT | Utah County, UT	Sin Nombre virus	14.83% | 9.87%	998 | 152
R761	Lehmer2010	2005/2006	2006	633	Utah	Juab County, UT	Sin Nombre virus	0.0648
R969	Lehmer2018	2012/2013	2013	138	Colorado	La Plata County, CO	Sin Nombre virus	0.2899
R172	Lindsay2001	1997/2000	2000	311	Canada	Manitoba	Sin Nombre virus	0.1222
R148	Lonner2008	2004/2005	2005	1747	Montana	Cascade County, MT | Lake County, MT	Sin Nombre virus	12.1% | 10.04%	372 | 1375
R021	Milazzo2010	1995/2008	2008	290	New Mexico | Texas | Mexico	Otero County, NM | Cottle County, TX | Dickens County, TX | Donley County, TX | Hall County, TX | Lynn County, TX | Motley County, TX | Brewster County, TX | Jeff Davis County, TX | Blanco County, TX | Brown County, TX | Coleman County, TX | Dimmit County, TX | Gillespie County, TX | Kerr County, TX | Kimble County, TX | Mason County, TX | McMullen County, TX | Lubbock County, TX | Ward County, T…	Whitewater Arroyo virus | Amapari virus	0% in Otero County, NM | 25% in Nuevo Leon | 20% in Veracruz | 0% in the rest of Mexico | 27.27% in Ward County, TX | 3.39% in Lubbock County, TX | 0% in all other Texas counties	26 in Otero County, NM | 44 in Nuevo Leon | 10 in Veracruz | 16 in San Luis Potosi | 2 in Tlaxcala | 22 in Ward County | 118 in Lubbock County, TX | 20 in High Plains of Texas counties | 14 in Mountains and Basins of Texas counties | 18 in Central Plains of Texas counties
R952	Nunez2014	2012	2012	122	California	Mariposa County, CA | Tuolumne County, CA	Sin Nombre virus	12.05% | 5.12%	83 | 39
R634	Orrock2021	2014/2017	2017	1610	California	Ventura County, CA | Santa Barbara County, CA | Los Angeles County, CA	Sin Nombre virus	0% | 0% | 0%	713 | 442 | 455
R323	PearceDuvet2006	2002/2003	2003	764	Utah	Juab County, UT	Sin Nombre virus	0.1021
R321	Previtali2010	2002/2007	2007	3790	Utah	Juab County, UT | Utah County, UT	Sin Nombre virus	0.1678
R924	Richardson2011	2009	2009	253	Montana	Cascade County, MT	Sin Nombre virus	0.0553
R705	Root2003	1999/2000	2000	221	Colorado	Delta County, CO | Mesa County, CO	Sin Nombre virus	13.16% | 7.48%	114 | 107
R414	Safronetz2005	2003	2003	122	Canada	Manitoba	Sin Nombre virus	0.1721
R534	Safronetz2008	2004/2005	2005	388	Canada	Manitoba	Sin Nombre virus	0.2216
R795	Schountz2007	2006	2006	222	Colorado	La Plata County, CO	Sin Nombre virus	0.1712
R689	Sinclair2007	2004	2004	15	West Virginia	Randolph County, WV	Sin Nombre virus	0.0667
R501	Suzan2001	1998	1998	9	Mexico	Mexico City | Jalisco	Sin Nombre virus	0.1111
R073	TorresPerez2010	2005	2005	1491	Colorado	Boulder, CO | Broomfield, CO | Jefferson, CO	Sin Nombre virus	0.1254
R708	Williamson2021	2017/2018	2018	299	Montana	Ravalli County, MT	Sin Nombre virus	0.1037

### Sheet: US County Summary
County	State	Number of studies conducted	Virus species	Positive result?	Sampling effort	Weighted Prevalence	Re-Identified Taxa
Beaverhead County	Montana	2	Hantaviridae | Sin Nombre virus	1	1600 | 1000	0% | 15.78%	Peromyscus sonoriensis
Blanco County	Texas	1	Whitewater Arroyo virus | Amapari virus	0	2	0	Peromyscus sonoriensis
Boulder County	Colorado	1	Sin Nombre virus	1	497	0.1254	Peromyscus sonoriensis
Brewster County	Texas	1	Whitewater Arroyo virus | Amapari virus	0	7	0	Peromyscus labecula
Broomfield County	Colorado	1	Sin Nombre virus	1	497	0.1254	Peromyscus sonoriensis
Brown County	Texas	1	Whitewater Arroyo virus | Amapari virus	0	2	0	Peromyscus sonoriensis
Cascade County	Montana	8	Sin Nombre virus | Hantaviridae	1	3904 | 5300	10.68% | 7.01%	Peromyscus sonoriensis
Cibola County	New Mexico	1	Hantaviridae	1	28	0.4643	Peromyscus sonoriensis
Coconino County	Arizona	1	Sin Nombre virus	1	904	0.2146	Peromyscus sonoriensis
Coleman County	Texas	1	Whitewater Arroyo virus | Amapari virus	0	2	0	Peromyscus labecula | Peromyscus sonoriensis
Cottle County	Texas	1	Whitewater Arroyo virus | Amapari virus	0	3	0	Peromyscus sonoriensis
Delta County	Colorado	1	Sin Nombre virus	1	114	0.1316	Peromyscus sonoriensis
Dickens County	Texas	2	Whitewater Arroyo virus | Amapari virus | Arenaviridae	0	3 | 1	0% | 0%	Peromyscus labecula | Peromyscus sonoriensis
Dimmit County	Texas	1	Whitewater Arroyo virus | Amapari virus	0	2	0	Peromyscus labecula | Peromyscus sonoriensis
Donley County	Texas	1	Whitewater Arroyo virus | Amapari virus	0	3	0	Peromyscus sonoriensis
Gillespie County	Texas	1	Whitewater Arroyo virus | Amapari virus	0	2	0	Peromyscus labecula | Peromyscus sonoriensis
Glacier County	Montana	3	Hantaviridae | Sin Nombre virus	1	2357 | 1000	11.32% | 15.78%	Peromyscus sonoriensis
Granite County	Montana	1	Hantaviridae	1	1600	0.1517	Peromyscus sonoriensis
Hall County	Texas	1	Whitewater Arroyo virus | Amapari virus	0	3	0	Peromyscus sonoriensis
Inyo County	California	1	Sin Nombre virus	1	5	0.6	Peromyscus gambelii | Peromyscus sonoriensis
Jeff Davis County	Texas	1	Whitewater Arroyo virus | Amapari virus	0	7	0	Peromyscus labecula
Juab County	Utah	9	Sin Nombre virus	1	5624	0.1483	Peromyscus sonoriensis
Kerr County	Texas	1	Whitewater Arroyo virus | Amapari virus	0	2	0	Peromyscus labecula | Peromyscus sonoriensis
Kimble County	Texas	1	Whitewater Arroyo virus | Amapari virus	0	2	0	Peromyscus labecula | Peromyscus sonoriensis
La Plata County	Colorado	5	Sin Nombre virus	1	4984	0.2014	Peromyscus sonoriensis
Lake County	Montana	5	Sin Nombre virus | Hantaviridae	1	4306 | 1600	18.48% | 20.67%	Peromyscus sonoriensis
Las Animas County	Colorado	3	Sin Nombre virus	1	2434	0.0698	Peromyscus sonoriensis
Los Alamos County	New Mexico	2	Sin Nombre virus | Powassan virus	1	242 | 3	4.13% | 6.45%	Peromyscus sonoriensis
Los Angeles County	California	2	Whitewater Arroyo virus | Sin Nombre virus	1	12 | 455	25% | 0%	Peromyscus gambelii
Lubbock County	Texas	1	Whitewater Arroyo virus | Amapari virus	1	118	0.0339	Peromyscus sonoriensis
Lynn County	Texas	1	Whitewater Arroyo virus | Amapari virus	0	3	0	Peromyscus sonoriensis
Lyon County	Nevada	1	Sin Nombre virus	1	1182	0.176	Peromyscus gambelii
Marion County	Indiana	1	Hantaviridae	1	133	0.2105	Peromyscus maniculatus
Mariposa County	California	2	Sin Nombre virus	1	416	0.1033	Peromyscus gambelii
Mason County	Texas	1	Whitewater Arroyo virus | Amapari virus	0	2	0	Peromyscus labecula | Peromyscus sonoriensis
McKinley County	New Mexico	1	Sin Nombre virus	1	1182	0.0922	Peromyscus sonoriensis
McMullen County	Texas	1	Whitewater Arroyo virus | Amapari virus	0	2	0	Peromyscus labecula | Peromyscus sonoriensis
Mesa County	Colorado	4	Sin Nombre virus	1	2771	0.0992	Peromyscus sonoriensis
Mineral County	Nevada	1	Sin Nombre virus	1	1182	0.176	Peromyscus gambelii | Peromyscus sonoriensis
Mono County	California	1	Sin Nombre virus	1	1182	0.176	Peromyscus gambelii | Peromyscus sonoriensis
Motley County	Texas	2	Whitewater Arroyo virus | Amapari virus | Arenaviridae	0	3 | 2	0% | 0%	Peromyscus sonoriensis
Multnomah County	Oregon	1	Sin Nombre virus	1	3175	0.0447	Peromyscus sonoriensis
Orange County	California	1	Whitewater Arroyo virus	1	278	0.0863	Peromyscus gambelii
Otero County	New Mexico	2	Arenaviridae	0	36	0	Peromyscus labecula | Peromyscus sonoriensis
Phillips County	Montana	1	Sin Nombre virus	1	752	0.0479	Peromyscus sonoriensis
Powell County	Montana	2	Sin Nombre virus	1	1685	0.1329	Peromyscus sonoriensis
Randolph County	West Virginia	1	Sin Nombre virus	1	15	0.0667	Peromyscus maniculatus
Ravalli County	Montana	1	Sin Nombre virus	1	299	0.1037	Peromyscus sonoriensis
Rio Arriba County	New Mexico	1	Sin Nombre virus	1	41	0.4146	Peromyscus sonoriensis
San Diego County	California	1	Whitewater Arroyo virus	1	63	0.0476	Peromyscus gambelii
Santa Barbara County	California	1	Sin Nombre virus	0	442	0	Peromyscus gambelii
Santa Cruz County	California	1	Sin Nombre virus	1	23	0.278	Peromyscus gambelii
Silver Bow County	Montana	4	Sin Nombre virus	1	1852	0.2511	Peromyscus sonoriensis
Tuolumne County	California	1	Sin Nombre virus	1	39	0.0512	Peromyscus gambelii
Utah County	Utah	2	Sin Nombre virus	1	2047	0.1626	Peromyscus sonoriensis
Valley County	Montana	2	Hantaviridae | Sin Nombre virus	1	1600 | 1000	5.50% | 15.78%	Peromyscus sonoriensis
Ventura County	California	1	Sin Nombre virus	0	713	0	Peromyscus gambelii
Ward County	Texas	2	Whitewater Arroyo virus | Amapari virus | Arenaviridae	1	22 | 4	27.27% | 0%	Peromyscus labecula

### Sheet: MEX & CAN Summary
Country	Province/State	Number of studies conducted	Virus species	Positive result?	Sampling effort	Weighted Prevalence
Canada	Manitoba	3	Sin Nombre virus	1	821	0.1766	Peromyscus maniculatus | Peromyscus sonoriensis
Mexico	Mexico City	1	Sin Nombre virus	1	9	0.1111	Peromyscus labecula
Mexico	Jalisco	1	Sin Nombre virus	1	9	0.1111	Peromyscus labecula
Mexico	Nuevo Leon	1	Arenaviridae	1	44	0.25	Peromyscus labecula
Mexico	Veracruz	1	Arenaviridae	1	10	0.2	Peromyscus labecula
Mexico	San Luis Potosi	1	Arenaviridae	0	16	0	Peromyscus labecula
Mexico	Tlaxcala	1	Arenaviridae	0	2	0	Peromyscus labecula

### Sheet: HPS Cases Summary
StateProvince	Country	Reported Hantavirus Pulmonary Syndrome Cases	Study Samples
Alberta	Canada	73	0
British Columbia	Canada	16	0
Manitoba	Canada	5	1
Ontario	Canada	0	0
Quebec	Canada	1	0
Saskatchewan	Canada	28	0
AL	US	0	0
AK	US	0	0
AZ	US	85	1
AR	US	1	0
CA	US	78	8
CO	US	119	9
CT	US	1	0
DE	US	1	0
DC	US	2	0
FL	US	3	0
GA	US	0	0
HI	US	0	0
ID	US	24	0
IL	US	5	0
IN	US	4	1
IA	US	12	0
KS	US	20	0
KY	US	0	0
LA	US	6	0
ME	US	1	0
MD	US	2	0
MA	US	1	0
MI	US	2	0
MN	US	2	0
MS	US	0	0
MO	US	0	0
MT	US	46	12
NE	US	9	0
NV	US	35	1
NH	US	1	0
NJ	US	0	0
NM	US	119	7
NY	US	6	0
NC	US	1	0
ND	US	19	0
OH	US	0	0
OK	US	8	0
OR	US	25	1
PA	US	8	0
RI	US	1	0
SC	US	0	0
SD	US	20	0
TN	US	2	0
TX	US	49	2
UT	US	45	9
VT	US	2	0
VA	US	1	0
WA	US	59	0
WV	US	2	1
WI	US	5	0
WY	US	18	0

### Sheet: Rodent Species Summary
Host species	Number of studies conducted	Positive result?	Sampling effort across all virus species	Virus species tested for
Baoimys musculus	2	0	59	Arenaviridae | Sin Nombre virus
Baoimys taylori	2	1	182	Arenaviridae | Amapari virus | Whitewater Arroyo virus
Clethrionomys gapperi	3	1	397	Sin Nombre virus
Dipodomys merriami	1	0	15	Powassan virus
Dipodomys ordii	1	0	1	Powassan virus
Habromys ixtlani	1	0	5	Arenaviridae
Habromys schmidlyi	1	0	2	Arenaviridae
Habromys spp.	1	0	1	Arenaviridae
Hodomys alleni	1	0	1	Arenaviridae
Lemmiscus curtatus	1	1	11	Sin Nombre virus
Lepus timidus	1	0	1	Powassan virus
Liomys pictus	1	0	14	Sin Nombre virus
Megadontomys cryophilus	1	0	4	Arenaviridae
Megadontomys nelsoni	1	1	12	Arenaviridae | Amapari virus | Whitewater Arroyo virus
Megadontomys thomasi	1	0	16	Arenaviridae
Microtus gregalis	1	0	2	Powassan virus
Microtus longicaudus	2	0	10	Sin Nombre virus
Microtus mexicanus	1	0	1	Sin Nombre virus
Microtus montanus	2	0	6	Sin Nombre virus
Microtus oeconomus	1	0	17	Powassan virus
Microtus pennsylvanicus	2	1	564	Sin Nombre virus
Microtus richarsoni	1	0	3	Sin Nombre virus
Mus musculus	4	1	75	Sin Nombre virus | orthoHantaviridae | Powassan virus
Mustela erminea	1	0	1	Powassan virus
Mustela vison	1	0	2	Powassan virus
Myodes gapperi	1	1	89	Powassan virus
Myodes rufocanus	1	0	6	Powassan virus
Myodes rutilus	1	1	322	Powassan virus
Myopus schisticolor	1	0	2	Powassan virus
Neotoma albigula	5	1	98	Arenaviridae | Sin Nombre virus | Powassan virus | orthoHantaviridae
Neotoma cinerea	3	0	15	Powassan virus | Sin Nombre virus
Neotoma floridana	1	0	1	Arenaviridae
Neotoma leucodon	1	1	42	Arenaviridae
Neotoma mexicana	3	1	31	Arenaviridae | Amapari virus | Whitewater Arroyo virus | Sin Nombre virus
Neotoma micropus	2	1	219	Arenaviridae | Amapari virus | Whitewater Arroyo virus
Neotoma spp.	1	0	1	Arenaviridae
Neotomodon alstoni	1	0	7	Arenaviridae
Notiosorex crawfordi	1	0	1	Powassan virus
Oligoryzomys fulvescens	1	0	27	Arenaviridae
Onychomys arenicola	3	0	23	Arenaviridae | Powassan virus
Onychomys leucogaster	3	1	90	Arenaviridae | Amapari virus | Whitewater Arroyo virus | Sin Nombre virus
Onychomys torridus	1	0	3	Arenaviridae
Oryzomys alfaroi	1	0	6	Arenaviridae
Oryzomys chapmani	1	0	25	Arenaviridae
Oryzomys couesi	1	1	43	Arenaviridae | Amapari virus | Whitewater Arroyo virus
Oryzomys melanotis	1	0	4	Arenaviridae
Oryzomys palustris	2	1	186	Arenaviridae | Amapari virus | Whitewater Arroyo virus | Sin Nombre virus
Oryzomys rostratus	1	0	1	Arenaviridae
Oryzomys spp.	1	0	64	Arenaviridae
Osgoodomys banderanus	2	0	21	Arenaviridae | Sin Nombre virus
Perognathus fasciatus	1	0	2	Sin Nombre virus
Perognathus flavus	2	0	3	Powassan virus | Sin Nombre virus
Peromyscus attwateri	2	1	461	Arenaviridae | Amapari virus | Whitewater Arroyo virus
Peromyscus aztecus	1	0	25	Arenaviridae
Peromyscus beatae	1	0	34	Arenaviridae
Peromyscus boylii	7	1	370	Arenaviridae | Amapari virus | Whitewater Arroyo virus | Sin Nombre virus | orthoHantaviridae | Powassan virus
Peromyscus californicus	1	0	15	Sin Nombre virus
Peromyscus crinitus	1	0	4	Sin Nombre virus
Peromyscus difficilis	1	0	10	Arenaviridae
Peromyscus eremicus	4	1	194	Arenaviridae | Sin Nombre virus | Powassan virus
Peromyscus furvus	1	0	53	Arenaviridae
Peromyscus gossypinus	1	0	5	Arenaviridae
Peromyscus gratus	1	0	10	Arenaviridae
Peromyscus hooperi	1	0	6	Arenaviridae
Peromyscus hylocetes	1	0	8	Arenaviridae
Peromyscus leucopus	5	1	921	Arenaviridae | Amapari virus | Whitewater Arroyo virus | orthoHantaviridae | Powassan virus | Hantaviridae
Peromyscus levipes	1	0	64	Arenaviridae
Peromyscus maniculatus	49	1	62404	Arenaviridae | Amapari virus | Whitewater Arroyo virus | Sin Nombre virus | orthoHantaviridae | Powassan virus | Hantaviridae
Peromyscus megalops	1	1	61	Arenaviridae | Amapari virus | Whitewater Arroyo virus
Peromyscus melanocarpus	1	0	15	Arenaviridae
Peromyscus melanophrys	1	1	28	Arenaviridae | Amapari virus | Whitewater Arroyo virus
Peromyscus melanotis	1	1	135	Arenaviridae | Amapari virus | Whitewater Arroyo virus
Peromyscus merriami	1	0	6	Arenaviridae
Peromyscus mexicanus	1	1	56	Arenaviridae | Amapari virus | Whitewater Arroyo virus
Peromyscus nasutus	2	1	19	Arenaviridae | orthoHantaviridae
Peromyscus ochraventer	1	0	11	Arenaviridae
Peromyscus pectoralis	1	0	442	Arenaviridae
Peromyscus schmidlyi	1	0	1	Arenaviridae
Peromyscus spicilegus	1	0	31	Arenaviridae
Peromyscus spp.	1	1	293	Arenaviridae | Amapari virus | Whitewater Arroyo virus
Peromyscus truei	7	1	232	Arenaviridae | orthoHantaviridae | Powassan virus | Sin Nombre virus
Peromyscus zarhynchus	1	0	2	Arenaviridae
Rattus norvegicus	1	0	2	Sin Nombre virus
Reithrodontomys bakeri	1	0	3	Arenaviridae
Reithrodontomys fulvescens	2	0	96	Arenaviridae
Reithrodontomys gracilis	1	0	2	Arenaviridae
Reithrodontomys megalotis	6	1	690	Arenaviridae | orthoHantaviridae | Sin Nombre virus
Reithrodontomys mexicanus	1	0	48	Arenaviridae
Reithrodontomys microdon	1	0	4	Arenaviridae
Reithrodontomys montanus	2	0	21	Arenaviridae
Reithrodontomys spp.	1	1	56	Arenaviridae | Amapari virus | Whitewater Arroyo virus
Reithrodontomys sumichrasit	2	1	83	Arenaviridae | Amapari virus | Whitewater Arroyo virus | Sin Nombre virus
Sciurus vulgaris	1	0	2	Powassan virus
Sigmodon alleni	1	0	1	Arenaviridae
Sigmodon hispidus	3	1	746	Arenaviridae | Amapari virus | Whitewater Arroyo virus | Powassan virus
Sigmodon mascotensis	1	0	52	Arenaviridae
Sigmodon ochrognathus	1	0	13	Arenaviridae
Sigmodon spp.	1	0	32	Arenaviridae
Sigmodon toltecus	1	1	71	Arenaviridae | Amapari virus | Whitewater Arroyo virus
Sorex cinererus	1	0	8	Powassan virus
Sorex hoyi	1	0	1	Powassan virus
Sorex monticolus	1	0	6	Powassan virus
Sorex tundrensis	1	0	2	Powassan virus
Spermophilus lateralis	2	1	28	Sin Nombre virus
Spermophilus richardsonii	2	0	139	Sin Nombre virus
Spermophilus undulatus	1	0	1	Powassan virus
Tamias amoenus	2	1	289	Sin Nombre virus
Tamias minimus	1	1	11	Sin Nombre virus
Tamias ruficaudus	1	0	194	Sin Nombre virus
Tamias sibiricus	1	0	5	Powassan virus
Tamiasciurus hudsonicus	1	0	3	Powassan virus
Thomomys bottae	1	1	4	orthoHantaviridae
Tylomys spp.	1	0	1	Arenaviridae
Zapus princeps	2	0	52	Sin Nombre virus

### Sheet: Virus Species Summary
Virus species	Number of studies conducted	Positive result?	Number of unique host species tested
Amapari virus	1	1	20
Arenaviridae	3	1	72
Hantaviridae	3	1	2
Orthohantavirus	1	1	9
Powassan virus	1	1	31
Sin Nombre virus	40	1	33
Whitewater Arroyo virus	1	1	20
