## Supplementary Table S1 for "A Systematic Review of the Distribution and Prevalence of Viruses Detected in the *Peromyscus maniculatus* Species Complex (Rodentia: Cricetidae)"

### Sheet: Table S1
Supplemental Table S1. Literature review results by database and search query.
Database	Accepted Name Query	# of Citations Found	Accepted or Common Name Query	# of Citations Found	Accepted, Common, or Junior Synonym Name Query	# of Citations Found	Virus and Accepted, Common, or Junior Synonym Query	# of Citations Found
PubMed	Peromyscus maniculatus	870	Peromyscus maniculatus, Eastern Deermouse, North American Deermouse	872	Peromyscus maniculatus, Eastern Deermouse, North American Deermouse, Peromyscus gracilis, Peromyscus bairdi, Peromyscus abietorium, Peromyscus nubiterrae, Peromyscus argentatus, Peromyscus eremus, Peromyscus anticostiensis, Peromyscus plumbeus, Peromyscus gambelii, Peromyscus labecula, Peromyscus arcticus, Peromyscus sonoriensis	872	virus, viral, viruses AND Peromyscus maniculatus, Eastern Deermouse, North American Deermouse, Peromyscus gracilis, Peromyscus bairdi, Peromyscus abietorium, Peromyscus nubiterrae, Peromyscus argentatus, Peromyscus eremus, Peromyscus anticostiensis, Peromyscus plumbeus, Peromyscus gambelii, Peromyscus labecula, Peromyscus arcticus, Peromyscus sonoriensis	185
PubMed Central		1378		1379		1379		38
Scopus		1820		1821		1822		225
TOTAL:		4068		4072		4073		448
